# Crowd-sourced benchmarking of single-sample tumour subclonal reconstruction

**DOI:** 10.1101/2022.06.14.495937

**Authors:** Adriana Salcedo, Maxime Tarabichi, Alex Buchanan, Shadrielle M.G. Espiritu, Hongjiu Zhang, Kaiyi Zhu, Tai-Hsien Ou Yang, Ignaty Leshchiner, Dimitris Anastassiou, Yuanfang Guan, Gun Ho Jang, Kerstin Haase, Amit G. Deshwar, William Zou, Imaad Umar, Stefan Dentro, Jeff A. Wintersinger, Kami Chiotti, Jonas Demeulemeester, Clemency Jolly, Lesia Sycza, Minjeong Ko, PCAWG-11 Working Group, SMC-Het Participants, David C. Wedge, Quaid D. Morris, Kyle Ellrott, Peter Van Loo, Paul C. Boutros

## Abstract

Tumours are dynamically evolving populations of cells. Subclonal reconstruction algorithms use bulk DNA sequencing data to quantify parameters of tumour evolution, allowing assessment of how cancers initiate, progress and respond to selective pressures. A plethora of subclonal reconstruction algorithms have been created, but their relative performance across the varying biological and technical features of real-world cancer genomic data is unclear. We therefore launched the ICGC-TCGA DREAM Somatic Mutation Calling -- Tumour Heterogeneity and Evolution Challenge. This seven-year community effort used cloud-computing to benchmark 31 containerized subclonal reconstruction algorithms on 51 simulated tumours. Each algorithm was scored for accuracy on seven independent tasks, leading to 12,061 total runs. Algorithm choice influenced performance significantly more than tumour features, but purity-adjusted read-depth, copy number state and read mappability were associated with performance of most algorithms on most tasks. No single algorithm was a top performer for all seven tasks and existing ensemble strategies were surprisingly unable to outperform the best individual methods, highlighting a key research need. All containerized methods, evaluation code and datasets are available to support further assessment of the determinants of subclonal reconstruction accuracy and development of improved methods to understand tumour evolution.
