## Supplementary Table 2 for "Crowd-sourced benchmarking of single-sample tumour subclonal reconstruction"

Tumour	N Subclones	Min CCF	Purity	N SNVs	Subclonal SNVs	CF SNVs	Ploidy	WGD	Depth	Tumour type	PGA	Subclonal PGA	FPR	FNR	Sensitivity	Specificity	Peak overlap	NRPCC	Tree depth	Shannon's H	Branching	Total SVs	Total clonal SVs	Total subclonal SVs	CF SVs	Clonal INV	Clonal DUP	Clonal DEL	Clonal TRN	Subclonal INV	Subclonal DUP	Subclonal DEL	Subclonal TRN	Total indels	Total clonal indels	Total subclonal indels	CF indels	Source
P1	5	0.060005	0.9	2661	1789	0.327696354753852	1.43451442629753	FALSE	118.93	PAEN	0.564015042414196	0.0732367644016175	0.1832	0.148	0.8466	0.8168	0.136994989390096	71.7856999821068	4	1.4002296116036	TRUE	15	4	11	0.733333333333333	0	3	1	0	1	4	1	5	17	2	15	0.882352941176471	PCAWG
P10	5	0.079995	0.95	7800	3667	0.529871794871795	1.73004104264599	FALSE	88.82	CLLE	0.692682449625818	0.41509563003362	0.0515	0.0487	0.9512	0.9485	0.211879521083362	48.395246942622	4	1.30385558185692	TRUE	159	49	110	0.691823899371069	14	7	10	18	22	31	31	26	54	16	38	0.703703703703704	PCAWG
P11	4	0.240022	0.7	44805	8865	0.802142618011383	2.71829662226902	TRUE	80.74	HNSC	0.683521277442124	0.0845986310482357	0.0094	0.0569	0.9457	0.9906	0.0995717659728638	22.5818393696545	4	1.3491461465674	FALSE	165	165	0	0	50	42	35	38	0	0	0	0	47	41	6	0.127659574468085	PCAWG
P12	4	0.160024	0.94	1764	395	0.776077097505669	1.66189281405793	FALSE	86.71	KICH	0.387990503765391	0.00956297559416674	0.1888	0.0397	0.9533	0.8112	0.0637808739836029	48.4534571638999	4	1.18996726896039	FALSE	161	86	75	0.46583850931677	28	15	21	22	17	18	27	13	24	16	8	0.333333333333333	PCAWG
P13	4	0.090004	0.89	6243	387	0.938010571840461	2.02442505727382	FALSE	123.4	LIHC	0.117343534225311	0.0903138045174255	0.0835	0.0311	0.9672	0.9165	0.0246396969011395	54.3225599213836	3	1.14213485833975	TRUE	316	194	122	0.386075949367089	62	36	48	48	29	25	39	29	49	46	3	0.0612244897959184	PCAWG
P14	4	0.100008	0.95	16881	206	0.987796931461406	1.67614314528171	FALSE	168.39	MELA	0.319393100895954	0.0080149872312166	0.0428	0.0271	0.9725	0.9572	0.00344505257738193	94.5264422269876	4	1.29689857421083	FALSE	35	34	1	0.0285714285714286	8	4	6	16	0	0	0	1	29	24	5	0.172413793103448	PCAWG
P15	3	0.170003	0.94	1231	657	0.466287571080422	1.62123463900458	FALSE	164.03	KICH	0.350266431805467	0.033291414391524	0.3521	0.0303	0.9554	0.6479	0.0207357076792823	93.7906928483092	3	1.02481632122455	FALSE	7	3	4	0.571428571428571	0	0	1	2	2	0	1	1	10	6	4	0.4	PCAWG
P16	3	0.189975	0.85	8021	2644	0.670365291110834	1.80891601526547	FALSE	125.28	PACA	0.159460060122332	0.0332031165571198	0.0667	0.0514	0.9478	0.9333	0.04479458181395	57.9501738037539	2	1.00761261437936	TRUE	363	193	170	0.46831955922865	50	46	41	56	43	42	36	49	108	65	43	0.398148148148148	PCAWG
P17	4	0.169998	0.87	4235	2370	0.440377804014168	1.37451530825941	FALSE	77.83	PAEN	0.667555824969389	0.0778951520937061	0.0778	0.0816	0.9187	0.9222	0.136727818616472	46.5110474594873	3	1.23882368710639	TRUE	12	6	6	0.5	1	1	2	2	1	1	2	2	15	10	5	0.333333333333333	PCAWG
P18	3	0.129969	0.63	3657	2292	0.373256767842494	1.91493923888162	FALSE	194.73	PRAD	0.0862873185839339	0	0.1842	0.0667	0.9244	0.8158	0.0950192690643852	63.0287511671859	2	0.800352930103762	TRUE	154	74	80	0.519480519480519	20	16	21	17	17	23	15	25	27	6	21	0.777777777777778	PCAWG
P19	3	0.160002	0.96	1423	495	0.652143359100492	2.00000873835302	FALSE	199.83	THCA	4.34215739914919e-05	4.34215739914919e-05	0.3622	0.0286	0.9571	0.6378	0.0204886415638521	95.9179976806441	3	1.02167057223827	FALSE	0	0	0	NA	0	0	0	0	0	0	0	0	14	8	6	0.428571428571429	PCAWG
P2	5	0.259979	0.88	123476	13029	0.894481518675694	2.06024718318225	FALSE	109.41	MELA	0.329607156090317	0.0494834411295309	0.0048	0.0408	0.9606	0.9952	NA	46.8972130075663	5	1.48589121054286	FALSE	24	20	4	0.166666666666667	6	6	3	5	0	2	0	2	49	41	8	0.163265306122449	PCAWG
P20	3	0.150009	0.93	1026	635	0.381091617933723	1.96436736773031	FALSE	196.66	THCA	0.0491029797147578	0.028675327494984	0.4384	0.0452	0.9255	0.5616	0.0178979224620775	92.9876281918609	2	0.982796375208115	TRUE	0	0	0	NA	0	0	0	0	0	0	0	0	6	2	4	0.666666666666667	PCAWG
P21	3	0.170022	0.87	9333	2212	0.762991535411979	1.89657462106685	FALSE	101.49	DLBC	0.268194541088686	0.00106333342793597	0.0481	0.0395	0.9602	0.9519	0.070902457599534	46.2279471854041	3	1.04641680814937	FALSE	198	132	66	0.333333333333333	34	37	33	28	16	16	21	13	159	90	69	0.433962264150943	PCAWG
P22	4	0.159978	0.91	5646	589	0.895678356358484	2.99990732285288	TRUE	91.13	SARC	0.353049656504385	0.136585747520586	0.0813	0.0447	0.9536	0.9187	0.0322829781552028	28.498523524842	3	1.25502174245431	TRUE	271	258	13	0.0479704797047971	73	72	48	65	4	3	4	2	34	32	2	0.0588235294117647	PCAWG
P23	4	0.199949	0.79	7449	659	0.911531749228084	1.99706115952492	FALSE	111.51	GBM	0.148871836394326	0.0468754570300372	0.0619	0.0312	0.9679	0.9381	0.0349506935928537	44.0976403925242	3	1.05995469887484	TRUE	228	209	19	0.0833333333333333	50	61	48	50	3	2	7	7	32	27	5	0.15625	PCAWG
P24	4	0.170002	0.62	3434	1847	0.462143273150844	1.91837529598591	FALSE	194.53	PRAD	0.124198858353628	0.073413649202802	0.1896	0.0591	0.932	0.8104	0.288951552220714	61.8698331127204	3	1.38045036345389	TRUE	111	111	0	0	24	32	31	24	0	0	0	0	31	10	21	0.67741935483871	PCAWG
P25	3	0.190031	0.85	11553	3001	0.740240630139358	1.93148472567341	FALSE	103.94	HNSC	0.425705646290128	0.06846398684753	0.0383	0.0592	0.942	0.9617	0.0505172550638222	45.499396545298	3	0.961427430519159	FALSE	409	240	169	0.41320293398533	69	53	61	57	41	48	38	42	65	45	20	0.307692307692308	PCAWG
P3	4	0.119992	0.62	956	707	0.260460251046025	1.56329135591925	FALSE	172.32	KICH	0.388319823459339	0.000681410037690207	0.4421	0.0405	0.9323	0.5579	0.197102997530992	61.7834195468649	3	1.26509772507478	TRUE	212	186	26	0.122641509433962	45	50	39	52	6	5	4	11	13	2	11	0.846153846153846	PCAWG
P4	3	0.170011	0.94	1155	835	0.277056277056277	2.00545120666206	FALSE	171.26	CLLE	0.0331808637770803	0.0331808637770803	0.3884	0.0483	0.9268	0.6116	0.0317604794550694	80.2865005957471	3	1.02874440618142	FALSE	12	6	6	0.5	0	3	0	3	1	1	3	1	6	2	4	0.666666666666667	PCAWG
P5	2	0.380042	0.94	3709	957	0.741978970072796	2.0070848227474	FALSE	103.47	CLLE	0.102092387626791	0.002700231211421	0.115	0.0341	0.9629	0.885	0.022368359108378	48.469503016363	2	0.67471669157701	FALSE	198	157	41	0.207070707070707	44	45	35	33	14	9	12	6	38	27	11	0.289473684210526	PCAWG
P6	4	0.230005	0.71	31445	3412	0.891493083161075	3.81768113828386	TRUE	105.03	LUSC	0.390233194966287	0.000672654151348115	0.0154	0.0349	0.9657	0.9846	0.0689552581771101	22.6622352587078	4	1.28284501657851	FALSE	100	95	5	0.05	20	26	27	22	1	1	3	0	88	85	3	0.0340909090909091	PCAWG
P7	5	0.099989	0.73	143958	5865	0.959258950527237	3.69286981224162	TRUE	145.62	MELA	0.441440902533189	0.308870494597958	0.0056	0.0672	0.9367	0.9944	NA	32.8520815495472	5	1.50656924299448	FALSE	60	60	0	0	12	20	15	13	0	0	0	0	2083	2037	46	0.0220835333653385	PCAWG
P8	2	0.249984	0.84	10027	578	0.942355639772614	2.83971829556516	TRUE	147.07	LIHC	0.911163553630668	0.306884948638528	0.0788	0.0362	0.9622	0.9212	0.00798326530646791	45.6644018503079	2	0.608817051895353	FALSE	40	38	2	0.05	8	11	9	10	0	0	1	1	71	68	3	0.0422535211267606	PCAWG
P9	3	0.19998	0.9	10393	1250	0.879726739151352	1.96080130569151	FALSE	103.27	DLBC	0.166085434113239	0.000495867578810056	0.043	0.0412	0.9588	0.957	0.0319420878521199	47.3059491478284	3	0.960859049020744	FALSE	134	92	42	0.313432835820896	27	24	19	22	8	19	7	8	102	82	20	0.196078431372549	PCAWG
S10	5	0.099988	0.7	18408	12381	0.327411994784876	1.82779810142851	FALSE	106.7	SC	0.715554104847645	0.460365803979121	0.0298	0.1606	0.8579	0.9702	0.238804060195147	39.7401662257684	3	1.23258457368367	TRUE	670	216	454	0.677611940298507	62	52	45	57	123	115	112	104	79	64	15	0.189873417721519	Nik Zainal 2012 PD4120 Breast
S2	4	0.229972	0.7	17357	11336	0.346891743964971	1.808515092093	TRUE	103.31	SC	0.653116930353994	0.39792862948547	0.0273	0.0626	0.9395	0.9727	0.139090833710354	38.7559101607973	3	1.23706436795957	TRUE	600	222	378	0.63	52	54	50	66	89	98	93	98	92	92	0	0	Nik Zainal 2012 PD4120 Breast
S3	4	0.24997	0.7	17232	11225	0.348595636025998	1.79769128380006	TRUE	102.02	SC	0.653116930353994	0.39792862948547	0.0284	0.0714	0.9315	0.9716	0.231671486368339	38.4280126681532	3	1.2562979542069	TRUE	600	222	378	0.63	54	65	55	48	105	98	92	83	92	92	0	0	Nik Zainal 2012 PD4120 Breast
S4	3	0.140004	0.68	11725	8200	0.300639658848614	1.91516878905568	TRUE	190.48	SC	0.39767520166027	0.397611293686386	0.064	0.0662	0.934	0.936	0.200008347243003	66.6866161773966	2	0.492039080929036	TRUE	400	400	0	0	94	109	102	95	0	0	0	0	129	129	0	0	Nik Zainal 2012 PD4120 Breast
S5	5	0.100021	0.4001	23696	17735	0.251561444969615	2.02974043939361	TRUE	131.45	SC	0.715536341776233	0.438454776672788	0.0257	0.1212	0.8894	0.9743	0.320758543016438	26.1410443983696	3	0.854397657715818	TRUE	906	518	388	0.428256070640177	122	151	122	123	93	90	100	105	92	92	0	0	Nik Zainal 2012 PD4120 Breast
S6	4	0.099988	0.7	15708	9687	0.383307868601986	1.85834682430384	TRUE	108.08	SC	0.653116741185752	0.397924421620167	0.0302	0.1744	0.8475	0.9698	0.211882002636579	39.801292834381	3	0.935461846401769	TRUE	600	222	378	0.63	57	59	49	57	100	75	113	90	92	92	0	0	Nik Zainal 2012 PD4120 Breast
S7	4	0.024997	0.7	11463	5431	0.526214777981331	1.89586521941071	TRUE	111.72	SC	0.288622953105305	0.0334350201603329	0.0411	0.5333	0.6426	0.9589	0.124899891169845	40.5810651089189	3	0.926046107453532	TRUE	600	222	378	0.63	45	59	63	55	100	86	95	97	92	92	0	0	Nik Zainal 2012 PD4120 Breast
S8	4	0.024997	0.7	10520	4539	0.568536121673004	1.8958699316085	FALSE	60	SC	0.288622953105305	0.0334350201603329	0.0225	0.5737	0.6302	0.9775	0.191549358212476	21.7943048594458	3	0.926046107453532	TRUE	600	222	378	0.63	53	46	65	58	103	86	91	98	92	92	0	0	Nik Zainal 2012 PD4120 Breast
T0	4	0.169988	0.56	2042	1553	0.23947110675808	1.83150818868827	FALSE	123.43	BRCA	0.292849468313987	0.0507214816677408	0.2096	0.0706	0.918	0.7904	0.262646418111309	36.2716114641408	3	1.09176488707891	TRUE	115	31	84	0.730434782608696	10	7	6	8	25	19	15	25	8	1	7	0.875	Yates 2015 PD9694 Breast
T1	5	0.080017	0.91	5667	1752	0.690841715193224	3.60548901038393	TRUE	114.7	PRAD	0.622402586847447	0.182997911395877	0.0875	0.2071	0.815	0.9125	0.208286227876204	30.1580903805425	3	1.21442296370673	TRUE	140	127	13	0.0928571428571429	29	37	24	37	4	0	2	7	78	54	24	0.307692307692308	Gundem 2015 A32 Prostate
T10	3	0.199983	0.89	12388	7365	0.405473038424282	2.15599720707673	FALSE	112.93	MM	0.607284579981073	0.223728428315007	0.0372	0.0759	0.9269	0.9628	0.0833024286492761	46.9917416952426	2	0.832948814328851	TRUE	113	54	59	0.52212389380531	11	12	19	12	21	15	13	10	144	76	68	0.472222222222222	Bolli 2014 PD4292 Multiple Myeloma
T11	3	0.539998	0.94	3220	1430	0.555900621118012	2.13644955634351	FALSE	109.32	MM	0.368989770498611	0.0283709762734064	0.1324	0.0259	0.971	0.8676	0.296053481561046	48.2838916694855	3	0.894944283361924	FALSE	62	25	37	0.596774193548387	4	7	9	5	16	6	6	9	26	16	10	0.384615384615385	Bolli 2014 PD4283 Multiple Myeloma
T12	3	0.159984	0.88	5835	2702	0.536932305055698	2.36997523672762	FALSE	123.49	MM	0.45289501247366	0.0838814911213768	0.0839	0.0948	0.9062	0.9161	0.0497979168326433	46.7286800380237	2	1.03333326470386	TRUE	55	32	23	0.418181818181818	5	8	12	7	6	7	6	4	53	26	27	0.509433962264151	Bolli 2014 PD4289 Multiple Myeloma
T13	3	0.200002	0.83	9349	2516	0.730880308054337	2.12852183329264	FALSE	115.69	PRAD	0.333279392732431	0.0756417484167866	0.0518	0.0513	0.9487	0.9482	0.0537781403490751	45.5802559086966	3	1.06667723693799	FALSE	116	102	14	0.120689655172414	25	33	22	22	3	4	5	2	104	88	16	0.153846153846154	Gundem 2015 A10 Prostate
T14	3	0.320006	0.86	5920	3758	0.365202702702703	1.93572907560632	FALSE	132.95	PRAD	0.227617830098198	0.176930415721688	0.0937	0.0373	0.9605	0.9063	0.142712396531407	58.79334204995	2	0.92341861724314	TRUE	38	11	27	0.710526315789474	2	5	3	1	11	4	4	8	45	9	36	0.8	Cooper 2015 c6 Prostate
T15	4	0.150032	0.78	2731	2319	0.150860490662761	1.97725423505202	FALSE	197.89	PRAD	0.0777949921957271	0.0777515706217356	0.2288	0.0449	0.945	0.7712	0.0993789585767624	77.8678539219014	3	1.16682036192549	TRUE	24	0	24	1	0	0	0	0	6	5	6	7	9	1	8	0.888888888888889	Cooper 2015 c7 Prostate
T16	3	0.210015	0.65	2975	433	0.854453781512605	1.90052554817234	FALSE	160.54	PRAD	0.175131527793116	0.124345770227939	0.2006	0.0283	0.9658	0.7994	0.0479838649359171	53.9186465374714	2	1.02580651624273	TRUE	32	26	6	0.1875	8	9	4	5	1	0	2	3	41	16	25	0.609756097560976	Cooper 2015 c8 Prostate
T2	3	0.170005	0.55	3896	1990	0.489219712525667	1.85852840918317	FALSE	191.91	PRAD	0.156130988553945	0.0312086168656644	0.167	0.0396	0.9547	0.833	0.122422603687535	54.9115673671614	2	0.887384496876298	TRUE	87	42	45	0.517241379310345	9	14	10	9	13	11	9	12	31	16	15	0.483870967741935	Gundem 2015 A31 Prostate
T3	3	0.21	0.6	28877	16047	0.444298230425598	1.78715139662311	FALSE	137.68	LUSC	0.406891963968791	0.229314534549255	0.0214	0.0592	0.943	0.9786	0.0920687872241576	44.1213503396704	2	0.823719731511831	TRUE	30	0	30	1	0	0	0	0	5	7	5	13	272	112	160	0.588235294117647	de Bruin 2014 L002 Lung
T4	3	0.089958	0.94	1702	632	0.628672150411281	1.91731645007722	FALSE	176.29	CLLE	0.189826640204948	0.121828982228566	0.3019	0.1227	0.8505	0.6981	0.150880102430604	86.2063896515352	2	0.453883472854638	TRUE	8	4	4	0.5	1	2	1	0	0	1	0	3	25	13	12	0.48	Shuh 2012 CLL003 CLL
T8	3	0.19998	0.66	7118	1156	0.837594830008429	3.41340967840191	TRUE	125.2	LUAD	0.91536287755337	0.247636923692245	0.0747	0.0609	0.9383	0.9253	0.0543321818202761	28.174638687767	2	0.883247086998241	TRUE	12	12	0	0	2	5	3	2	0	0	0	0	8	8	0	0	de Bruin 2014 L008 Lung
T9	2	0.549976	0.92	5322	580	0.891018414130026	2.3480564792381	FALSE	81.86	MM	0.292989913758324	0.0779830643025761	0.0585	0.0318	0.9674	0.9415	0.0576637701324042	32.4587586260084	2	0.673893613036339	FALSE	86	60	26	0.302325581395349	12	13	20	15	10	6	4	6	62	55	7	0.112903225806452	Bolli 2014 PD4299 Multiple Myeloma
T2.128X	3	0.170005	0.55	3827	1926	0.496733733995297	1.85857822660908	FALSE	128	PRAD	0.156130988553945	0.0312086168656644	0.126182237600923	0.0583169291338583	0.941683070866142	0.873817762399077	0.0930464118000996	36.624357433839	2	0.887384496876298	TRUE	87	42	45	0.517241379310345	9	14	10	9	13	11	9	12	31	16	15	0.483870967741935	Gundem 2015 A31 Prostate
T2.16X	3	0.170005	0.55	1515	398	0.737293729372937	1.85319129799614	FALSE	16	PRAD	0.155954865285093	0.0319901271005308	0.00530565167243368	0.627214566929134	0.372785433070866	0.994694348327566	0.0619917982987488	4.58511194148474	2	0.887384496876298	TRUE	87	42	45	0.517241379310345	9	14	10	9	13	11	9	12	31	16	15	0.483870967741935	Gundem 2015 A31 Prostate
T2.32X	3	0.170005	0.55	2859	1142	0.600559636236446	1.86402755598878	FALSE	32	PRAD	0.177863671166207	0.0529281791852231	0.0145328719723183	0.296505905511811	0.703494094488189	0.985467128027682	0.0761237746673498	9.14183536683356	2	0.887384496876298	TRUE	87	42	45	0.517241379310345	9	14	10	9	13	11	9	12	31	16	15	0.483870967741935	Gundem 2015 A31 Prostate
T2.64X	3	0.170005	0.55	3532	1668	0.527746319365798	1.85848487683624	FALSE	64	PRAD	0.156131365502037	0.0312086168656644	0.0519031141868512	0.130905511811024	0.869094488188976	0.948096885813149	0.0879286678257846	18.3126678476263	2	0.887384496876298	TRUE	87	42	45	0.517241379310345	9	14	10	9	13	11	9	12	31	16	15	0.483870967741935	Gundem 2015 A31 Prostate
T2.8X	3	0.170005	0.55	578	116	0.799307958477509	1.8527944051839	FALSE	8	PRAD	0.158926338763585	0.0340437975765893	0.000922722029988466	0.857775590551181	0.142224409448819	0.999077277970012	0.0539113393323455	2.29281674969695	2	0.887384496876298	TRUE	87	42	45	0.517241379310345	9	14	10	9	13	11	9	12	31	16	15	0.483870967741935	Gundem 2015 A31 Prostate
T3.128X	3	0.21	0.6	28726	15910	0.446146348255935	1.78717724120053	FALSE	128	LUSC	0.406891963968791	0.229314534549255	0.119419642857143	0.059674621100527	0.940325378899473	0.880580357142857	0.079521047741012	41.0189284550399	2	0.823719731511831	TRUE	30	0	30	1	0	0	0	0	5	7	5	13	272	112	160	0.588235294117647	de Bruin 2014 L002 Lung
T3.16X	3	0.21	0.6	11361	2831	0.750814188891823	1.78420204924767	FALSE	16	LUSC	0.400569696854242	0.227055395777194	0.00334821428571429	0.628105666306589	0.371894333693411	0.996651785714286	0.0668744252888113	5.13225931272466	2	0.823719731511831	TRUE	30	0	30	1	0	0	0	0	5	7	5	13	272	112	160	0.588235294117647	de Bruin 2014 L002 Lung
T3.32X	3	0.21	0.6	20093	8221	0.590852535708953	1.7921904068669	FALSE	32	LUSC	0.4087154347442	0.231137463852266	0.0158482142857143	0.342269796065338	0.657730203934662	0.984151785714286	0.0829041244758722	10.2382840956921	2	0.823719731511831	TRUE	30	0	30	1	0	0	0	0	5	7	5	13	272	112	160	0.588235294117647	de Bruin 2014 L002 Lung
T3.64X	3	0.21	0.6	25774	13111	0.49130907115698	1.78718519709342	FALSE	64	LUSC	0.406892505441188	0.229314534549255	0.0524553571428571	0.156306262070772	0.843693737929228	0.947544642857143	0.0828771361403783	20.5094119377806	2	0.823719731511831	TRUE	30	0	30	1	0	0	0	0	5	7	5	13	272	112	160	0.588235294117647	de Bruin 2014 L002 Lung
T3.8X	3	0.21	0.6	4778	825	0.827333612390121	1.79035770840895	FALSE	8	LUSC	0.404177374020107	0.227584279982526	0.00178571428571429	0.843595535042064	0.156404464957936	0.998214285714286	0.0552715079389438	2.56107274794305	2	0.823719731511831	TRUE	30	0	30	1	0	0	0	0	5	7	5	13	272	112	160	0.588235294117647	de Bruin 2014 L002 Lung
T4.128X	3	0.089958	0.94	1640	570	0.652439024390244	1.91789541150083	FALSE	128	CLLE	0.189855193502266	0.11396749131485	0.129091747349009	0.181636726546906	0.818363273453094	0.870908252650991	0.171509976114618	62.5747050937232	2	0.453883472854638	TRUE	8	4	4	0.5	1	2	1	0	0	1	0	3	25	13	12	0.48	Shuh 2012 CLL003 CLL
T4.16X	3	0.089958	0.94	1324	361	0.727341389728097	1.91711865753603	FALSE	16	CLLE	0.0808941611790875	0.00789722357966537	0.00484094052558783	0.339321357285429	0.660678642714571	0.995159059474412	NA	7.82480943389063	2	0.453883472854638	TRUE	8	4	4	0.5	1	2	1	0	0	1	0	3	25	13	12	0.48	Shuh 2012 CLL003 CLL
T4.32X	3	0.089958	0.94	1492	433	0.709785522788204	1.9214820272731	FALSE	32	CLLE	0.195971295348651	0.119795978296101	0.0182111572153066	0.255489021956088	0.744510978043912	0.981788842784693	0.184246822858001	15.6162951222156	2	0.453883472854638	TRUE	8	4	4	0.5	1	2	1	0	0	1	0	3	25	13	12	0.48	Shuh 2012 CLL003 CLL
T4.64X	3	0.089958	0.94	1550	485	0.687096774193548	1.91790737774597	FALSE	64	CLLE	0.189879716995397	0.113689484460889	0.0599354541263255	0.226546906187625	0.773453093812375	0.940064545873674	0.179932783079299	31.2871695207671	2	0.453883472854638	TRUE	8	4	4	0.5	1	2	1	0	0	1	0	3	25	13	12	0.48	Shuh 2012 CLL003 CLL
T4.8X	3	0.089958	0.94	861	203	0.764227642276423	1.91217273006691	FALSE	8	CLLE	0.139197953716388	0.062886099539497	0.00138312586445367	0.570359281437126	0.429640718562874	0.998616874135546	NA	3.92189102124437	2	0.453883472854638	TRUE	8	4	4	0.5	1	2	1	0	0	1	0	3	25	13	12	0.48	Shuh 2012 CLL003 CLL
T5.128X	4	0.099988	0.7	15657	9645	0.383981605671585	1.85915629154471	TRUE	108.07	BRCA	0.653119495058829	0.397931274369872	0.126547795938583	0.157274341999031	0.842725658000969	0.873452204061417	0.199605581477471	39.7857504215676	3	0.935461846401769	TRUE	600	222	378	0.63	48	54	65	55	81	96	90	111	92	92	0	0	Nik Zainal 2012 PD4120 Breast
T5.16X	4	0.099988	0.7	6977	2233	0.679948401891931	1.92022901518596	TRUE	16	BRCA	0.339125895472212	0.25091501702282	0.00396235760277365	0.624468485924969	0.375531514075031	0.996037642397226	0.128814875852894	5.76084180854905	3	0.935461846401769	TRUE	600	222	378	0.63	48	54	65	55	81	96	90	111	92	92	0	0	Nik Zainal 2012 PD4120 Breast
T5.32X	4	0.099988	0.7	10958	5181	0.527194743566344	1.84854673561559	TRUE	32	BRCA	0.653120938638124	0.397717561809524	0.0222882615156018	0.410194305398568	0.589805694601432	0.977711738484398	0.160250975612922	11.8269294769235	3	0.935461846401769	TRUE	600	222	378	0.63	48	54	65	55	81	96	90	111	92	92	0	0	Nik Zainal 2012 PD4120 Breast
T5.64X	4	0.099988	0.7	13915	7937	0.429608336327704	1.85581574451493	TRUE	64	BRCA	0.653116930353994	0.39792862948547	0.0661218424962853	0.251036116044997	0.748963883955003	0.933878157503715	0.192304265277153	23.5904816095948	3	0.935461846401769	TRUE	600	222	378	0.63	48	54	65	55	81	96	90	111	92	92	0	0	Nik Zainal 2012 PD4120 Breast
T5.8X	4	0.099988	0.7	3432	794	0.768648018648019	1.93489607754988	TRUE	8	BRCA	0.390189002835422	0.303946761481464	0.00148588410104012	0.815275310834814	0.184724689165187	0.99851411589896	NA	2.86528955617175	3	0.935461846401769	TRUE	600	222	378	0.63	48	54	65	55	81	96	90	111	92	92	0	0	Nik Zainal 2012 PD4120 Breast
T6.128X	3	0.189996	0.82	11366	1149	0.8989090269224	2.19056376614122	FALSE	118.59	CRC	0.423130081114932	0.0903416431405992	0.112059285874691	0.036616375656891	0.963383624343109	0.887940714125309	0.0220338636291598	45.0983169026076	3	0.948253089901414	FALSE	202	116	86	0.425742574257426	25	25	29	37	19	22	20	25	109	88	21	0.192660550458716	PCAWG
T6.16X	3	0.189996	0.82	8650	204	0.976416184971098	2.18913621133351	FALSE	16	CRC	0.422978600046622	0.097518907665963	0.00404221872894678	0.266824885573826	0.733175114426174	0.995957781271053	0.00427505734805486	6.08790801840529	3	0.948253089901414	FALSE	202	116	86	0.425742574257426	25	25	29	37	19	22	20	25	109	88	21	0.192660550458716	PCAWG
T6.32X	3	0.189996	0.82	10506	584	0.944412716542928	2.18283395958362	FALSE	32	CRC	0.471716076174484	0.136983545076612	0.0217830675948799	0.109510086455331	0.890489913544669	0.97821693240512	0.0110764508402817	12.20508346765	3	0.948253089901414	FALSE	202	116	86	0.425742574257426	25	25	29	37	19	22	20	25	109	88	21	0.192660550458716	PCAWG
T6.64X	3	0.189996	0.82	11137	969	0.912992726946215	2.19045459703485	FALSE	64	CRC	0.423378438884166	0.0897405157574427	0.0543453851336178	0.0560264451601966	0.943973554839803	0.945654614866382	0.0182398436177381	24.3394224900172	3	0.948253089901414	FALSE	202	116	86	0.425742574257426	25	25	29	37	19	22	20	25	109	88	21	0.192660550458716	PCAWG
T6.8X	3	0.189996	0.82	5382	69	0.987179487179487	2.18553847168662	FALSE	8	CRC	0.429913260988266	0.126629807358637	0.00067370312149113	0.5438209866079	0.4561790133921	0.999326296878509	0.00260859721601613	3.04812664845662	3	0.948253089901414	FALSE	202	116	86	0.425742574257426	25	25	29	37	19	22	20	25	109	88	21	0.192660550458716	PCAWG
