## Supplementary Table 3 for "Crowd-sourced benchmarking of single-sample tumour subclonal reconstruction"

Entry	CCF correction	Cluster number selection	CNAs used	Inference method	Probabilistic method	Multiplicity predicted	Noise model	Phylogeny inferred	Post-hoc SNV assignment	Model prior	Allele-specific CNAs	Weak parsimony	Successful_runs	Subchallenges	UC_Subchallenges	TeamID	Label2
5641737	yes	nonparametric	subclonal	sampling	probabilistic	yes	binomial	yes	no	data	allelespecific	yes	131	sc1A,sc1B,sc1C,sc2B,sc3A,sc3B	sc1A,sc1B,sc1C,sc2B	hacktumour	openneuron
5964755	no	nonparametric	subclonal	sampling	probabilistic	yes	beta	yes	no	noninformative	totalonly	no	206	sc1A,sc1B,sc1C	sc1A,sc1B,sc1C	Bayes-TH	BayClone
5980170	no	other	none	other	other	no	other	no	no	none	none	no	502	sc1A,sc1B,sc1C,sc2B,sc3A,sc3B,sc2A	sc1A,sc1B,sc1C,sc2B,sc3A,sc3B,sc2A	Test SMC-Het	all_one_cluster
6052744	no	pllh	none	em	probabilistic	no	gaussian	yes	no	none	none	yes	352	sc1A,sc1B,sc1C,sc2B,sc3A,sc3B,sc2A	sc1A,sc1B,sc1C,sc2B,sc3A,sc3B,sc2A	htz	CliP
6087270	yes	other	subclonal	em	probabilistic	no	other	no	no	none	totalonly	yes	267	sc1A,sc1B,sc1C,sc2A	sc1A,sc1B,sc1C,sc2A	The Overtaker	overtaker_a
6087309	no	pllh	clonal	em	nonprobabilistic	no	gaussian	no	yes	none	allelespecific	no	185	sc1A,sc1B,sc1C,sc2A	sc1A,sc1C,sc2A	CBiB	CbiB_a
6087362	yes	nonparametric	subclonal	sampling	probabilistic	yes	binomial	yes	no	noninformative	totalonly	yes	455	sc1A,sc1B,sc1C,sc2B,sc3A,sc3B,sc2A	sc1A,sc1B,sc1C,sc2B,sc3A,sc3B,sc2A	GISL	GISL_a
6181022	yes	data	subclonal	em	probabilistic	yes	other	yes	no	none	allelespecific	yes	291	sc1A,sc1B,sc1C,sc2A	sc1A,sc1B,sc1C,sc2A	The Overtaker	overtaker_b
6181501	yes	data	subclonal	em	nonprobabilistic	no	binomial	yes	yes	none	allelespecific	yes	354	sc1A,sc1B,sc1C,sc2B,sc3A,sc3B,sc2A	sc1A,sc1C	GuanLab_SMCHet	GuanLab_b
6182210	yes	nonparametric	none	em	nonprobabilistic	yes	gaussian	yes	yes	none	allelespecific	yes	195	sc2B,sc3A,sc3B,sc2A	sc2B,sc3B	GuanLab_SMCHet	GuanLab_b
6184474	yes	nonparametric	none	sampling	probabilistic	no	beta	no	no	noninformative	none	yes	285	sc1B,sc1C,sc2B,sc2A	sc1B,sc2A	NDPhylogic_Broad	NDPhylogic_a
6184478	yes	nonparametric	subclonal	sampling	probabilistic	no	beta	no	no	noninformative	allelespecific	yes	289	sc1B,sc1C,sc2B,sc2A	sc1B,sc1C,sc2B,sc2A	NDPhylogic_Broad	NDPhylogic_b
6184520	no	nonparametric	none	sampling	probabilistic	no	other	yes	no	none	none	no	148	sc1A,sc1B	sc1A,sc1B	CTPsingle	CTP_single
6184552	yes	data	subclonal	em	nonprobabilistic	no	binomial	yes	yes	none	allelespecific	yes	446	sc1A,sc1B,sc1C,sc2B,sc3A,sc3B,sc2A	sc1B	GuanLab_SMCHet	GuanLab_a
6184572	yes	data	subclonal	em	nonprobabilistic	no	binomial	yes	yes	none	allelespecific	yes	240	sc2B,sc3A,sc3B,sc2A	sc3A,sc2A	GuanLab_SMCHet	GuanLab_a
6184761	yes	data	subclonal	em	probabilistic	yes	gaussian	yes	no	none	allelespecific	yes	452	sc1A,sc1B,sc1C,sc2B,sc3A,sc3B,sc2A	sc1A,sc1B,sc1C,sc2B,sc3A,sc3B,sc2A	Object Integration	OIcopyBattMutect
6185506	yes	nonparametric	subclonal	sampling	probabilistic	yes	gaussian	no	yes	noninformative	allelespecific	yes	186	sc1A,sc1B,sc1C	sc1A	GISL	GISL_b
6185611	yes	nonparametric	subclonal	sampling	probabilistic	yes	gaussian	yes	yes	noninformative	allelespecific	yes	223	sc2B,sc3A,sc3B,sc2A		GISL	GISL_b
6185626	yes	nonparametric	subclonal	sampling	probabilistic	yes	binomial	no	no	noninformative	allelespecific	yes	210	sc1A,sc1B,sc1C	sc1B,sc1C	GISL	GISL_b
6185634	yes	nonparametric	subclonal	sampling	probabilistic	yes	binomial	yes	no	noninformative	allelespecific	yes	206	sc2B,sc3A,sc3B,sc2A	sc2B,sc3A,sc3B,sc2A	GISL	GISL_b
6187040	no	nonparametric	subclonal	sampling	probabilistic	no	beta	no	yes	data	allelespecific	no	254	sc1A,sc1B,sc1C,sc2A	sc1A,sc1B,sc1C,sc2A	CBiB	CbiB_b
6187045	no	pllh	clonal	em	probabilistic	no	gaussian	no	no	none	allelespecific	no	209	sc1A,sc1B,sc1C,sc2A	sc1B	CBiB	CbiB_a
6187081	yes	pllh	subclonal	other	probabilistic	yes	binomial	no	no	preassign	allelespecific	yes	336	sc1A,sc1B,sc1C,sc2B,sc2A	sc2B,sc2A	cloneHD	cloneHD_a
6187127	yes	pllh	subclonal	other	probabilistic	yes	binomial	no	no	preassign	allelespecific	yes	370	sc1A,sc1B,sc1C,sc2B,sc2A	sc1A,sc1B,sc1C	cloneHD	cloneHD_b
6201025	yes	pllh	clonal	em	probabilistic	yes	binomial	no	yes	data	allelespecific	no	0	sc1A,sc1B,sc1C,sc2B,sc2A		Ccube_Markowetz	Ccube_Standard_Fix
6202216	yes	pllh	clonal	em	probabilistic	yes	binomial	no	yes	data	allelespecific	no	0	sc2B,sc2A		Ccube_Markowetz	Ccube_BB_Fix
6203106	yes	pllh	clonal	em	probabilistic	yes	binomial	no	yes	data	allelespecific	no	95	sc2B,sc2A	sc2B,sc2A	Ccube_Markowetz	Ccube
6204327	yes	pllh	clonal	em	probabilistic	yes	binomial	no	yes	data	allelespecific	no	247	sc1A,sc1B,sc1C,sc2B,sc2A	sc1A,sc1B,sc1C	Ccube_Markowetz	Ccube
6400919	yes	nonparametric	clonal	sampling	probabilistic	no	overdispersed	no	yes	noninformative	allelespecific	no	278	sc1B,sc1C,sc2B,sc2A	sc1B,sc1C,sc2B,sc2A	PyClone_Markowetz	PyClone_BB
6401026	yes	nonparametric	subclonal	sampling	probabilistic	yes	binomial	no	yes	noninformative	allelespecific	yes	8	sc1A,sc1B,sc1C,sc2A		Team Markowetz	SVClone - submission 1
SOTA1	yes	nonparametric	subclonal	sampling	probabilistic	yes	binomial	no	yes	noninformative	allelespecific	yes	363	sc1A,sc1B,sc1C,sc2B,sc3A,sc3B,sc2A	sc1A,sc1B,sc1C,sc2B,sc2A	DPClust	DPClust
SOTA2	yes	nonparametric	subclonal	sampling	probabilistic	yes	binomial	yes	yes	noninformative	allelespecific	yes	453	sc1A,sc1B,sc1C,sc2B,sc3A,sc3B,sc2A	sc1A,sc1B,sc1C,sc2B,sc3A,sc3B,sc2A	phylowgs	PhyloWGS
random-clone	yes	pllh	subclonal	enumeration	probabilistic	yes	overdispersed	no	yes	none	allelespecific	yes	362	sc1A,sc1B,sc1C,sc2B,sc3A,sc2A	sc1A,sc1B,sc1C,sc2B,sc2A	Random-clone	random-clone
sclust	yes	data	subclonal	optimization	nonprobabilistic	yes	gaussian	no	no	none	allelespecific	no	191	sc1B,sc1C,sc2A	sc1B,sc1C,sc2A	Peifer Lab	Sclust
svclone	yes	nonparametric	subclonal	sampling	probabilistic	yes	binomial	no	yes	noninformative	allelespecific	yes	170	sc1B,sc1C,sc2A	sc1B,sc1C,sc2A	Team Markowetz	SVClone
